# Management implications based on diversity patterns under climate change scenarios in a continental island biodiversity hotspot

**DOI:** 10.1101/2020.03.01.971143

**Authors:** Konstantinos Kougioumoutzis, Ioannis P. Kokkoris, Maria Panitsa, Panayiotis Trigas, Arne Strid, Panayotis Dimopoulos

**Affiliations:** Department of Ecology and Systematics, Faculty of Biology, National and Kapodistrian University of Athens, Panepistimiopolis, Greece, GR 15784; Division of Plant Biology, Laboratory of Botany, Department of Biology, University of Patras, Patras, Greece, GR 26504; Laboratory of Systematic Botany, Department of Crop Science, Agricultural University of Athens, Athens, Greece, GR 11855; Bakkevej 6, DK-5853 Ørbæk

**Author notes:** **Corresponding author:** Konstantinos Kougioumoutzis.

**Keywords:** CANAPE, conservation, EDGE, environmental management, extinction risk, Species Distribution Modelling

## Abstract

In the Anthropocene era, climate change poses a great challenge in environmental management and decision-making for species and habitat conservation. To support decision-making, many studies exist regarding the expected vegetation changes and the impacts of climate change on European plants, yet none has investigated how climate change will affect the extinction risk of the entire endemic flora of an island biodiversity hotspot, with intense human disturbance. Our aim is to assess, in an integrated manner, the impact of climate change on the biodiversity and biogeographical patterns of Crete and to provide a case-study upon which a cost-effective and climate-smart conservation planning strategy might be set. We employed a variety of macroecological analyses and estimated the current and future biodiversity, conservation and extinction hotspots in Crete, as well as the factors that may have shaped these distribution patterns. We also evaluated the effectiveness of climate refugia and the NATURA 2000 network (PAs) on protecting the most vulnerable species and identified the taxa that should be of conservation priority based on the Evolutionary Distinct and Globally Endangered (EDGE) index, during any environmental management process. The highlands of Cretan mountain massifs have served as both diversity cradles and museums, due to their stable climate and high topographical heterogeneity. They are also identified as biodiversity hotspots, as well as areas of high conservation and evolutionary value, due their high EDGE scores. Due to the ‘escalator to extinction’ phenomenon and the subsequent biotic homogenization, these areas are projected to become diversity ‘death-zones’ in the near future and should thus be prioritized in terms of conservation efforts and by decision makers. In-situ conservation focusing at micro-reserves and ex-situ conservation practices should be considered as an insurance policy against such biodiversity losses, which constitute cost-effective conservation measures. Scientists and authorities should aim the conservation effort at areas with overlaps among PAs and climate refugia, characterized by high diversity and EDGE scores. These areas may constitute Anthropocene refugia. Thus, this climate-smart, cost-effective conservation-prioritization planning will allow the preservation of evolutionary heritage, trait diversity and future services for human well-being and acts as a pilot for similar regions worldwide.
