## Supplementary material for "Management implications based on diversity patterns under climate change scenarios in a continental island biodiversity hotspot": Table S1

### Sheet: Table legend
Table S1. The 172 Cretan single island endemics included in the present study, along with information on each taxon's life form, preferred habitat, extinction risk status for every time-period and climate change model/scenario, extent of occurrence, area of occupancy and niche breadth. Information regarding the area loss for each taxon and every climate change model/scenario are also presented, a…

### Sheet: Table S1.
Family	Taxon	NB	ED	EDGE	EOO	AOO	ER	PACA	BCC RCP 2.6 ER	BCC RCP 8.5 ER	CCSM4 RCP 2.6 ER	CCSM4 RCP 8.5 ER	HadGEM2 RCP 2.6 ER	HadGEM2 RCP 8.5 ER	Life form	Habitat	BCC RCP 2.6 Loss	BCC RCP 8.5 Loss	CCSM4 RCP 2.6 Loss	CCSM4 RCP 8.5 Loss	HadGEM2 RCP 2.6 Loss	HadGEM2 RCP 8.5 Loss	Mean Loss	Median TSS	Most important variable
Plumbaginaceae	Acantholimon androsaceum	0.255552	40.7041	6.50319	1084	88	CR	LT	EX	EX	EX	EX	EX	EX	C	H	100	100	100	100	100	100	100	1	Precipitation of the wettest month
Boraginaceae	Alkanna sieberi	0.726096	43.1108	5.173	10229	196	VU	PT	LC or NT	EX	LC or NT	EX	LC or NT	EX	H	P	95.311	100	47.945	100	80.19	100	87.241	0.9	Precipitation seasonality
Alliaceae	Allium bourgeaui subsp. creticum	0.862939	42.4097	5.85012	8233	192	EN	LT	EX	CR	LC or NT	EX	LC or NT	EX	G	C	100	99.918	93.069	100	96.521	100	98.2513	0.709	Aridity
Alliaceae	Allium circinnatum subsp. circinnatum	0.552172	50.6513	6.02396	7837	92	EN	LT	EX	EX	LC or NT	EX	LC or NT	EX	G	P	100	100	89.662	100	99.436	100	98.183	1	Precipitation of the wettest month
Alliaceae	Allium dilatatum	0.677056	42.4097	5.85012	3487	88	EN	LT	LC or NT	EN	VU	EX	LC or NT	EX	G	C	91.901	99.396	58.114	100	81.475	100	88.481	0.667	Precipitation of the wettest month
Brassicaceae	Alyssum fragillimum	0.209976	26.0688	6.07097	106	80	CR	LT	LC or NT	EX	LC or NT	EX	VU	EX	C	H	70.14	100	50.301	100	92.184	100	85.4375	1	Continentality
Brassicaceae	Alyssum idaeum	0.0681296	22.449	5.92742	36	36	CR	LT	EX	EX	VU	EX	EX	EX	C	H	100	100	70.352	100	100	100	95.0587	1	Precipitation of the wettest month
Brassicaceae	Alyssum lassiticum	0.176197	26.0688	6.07097	119	16	CR	LT	EN	EX	EN	EX	EX	EX	C	H	97.927	100	97.755	100	100	100	99.2803	0.978	Annual PET
Brassicaceae	Alyssum sphacioticum	0.170367	22.449	5.92742	139	76	CR	LT	EX	EX	EN	EX	EX	EX	C	H	100	100	86.898	100	100	100	97.8163	1	Continentality
Boraginaceae	Anchusa cespitosa	0.264844	43.1108	6.55929	212	124	CR	LT	LC or NT	EX	LC or NT	EX	LC or NT	EX	C	H	61.511	100	39.197	100	78.63	100	79.8897	1	Isothermality
Euphorbiaceae	Andrachne telephiodes subsp. oreocretensis	0.161	98.751	7.37527	727	40	CR	LT	LC or NT	EX	EN	EX	EX	EX	C	H	96.244	100	81.69	100	100	100	96.3223	1	Continentality
Asteraceae	Anthemis abrotanifolia	0.661941	13.7755	5.46556	3052	120	CR	LT	EN	EX	LC or NT	EX	LC or NT	EX	H	H	99.434	100	91.968	100	95.984	100	97.8977	0.857	Annual PET
Asteraceae	Anthemis samariensis	0.535	13.7755	4.77241	50	12	EN	LT	LC or NT	VU	LC or NT	EX	LC or NT	EX	H	C	76.523	89.538	23.183	100	81.827	100	78.5118	0.98	Precipitation of the wettest month
Asteraceae	Anthemis tomentella	0.437061	14.5116	4.12788	2002	140	VU	PT	EX	EX	LC or NT	EX	VU	EX	T	P	100	100	76.035	100	97.424	100	95.5765	1	Annual PET
Brassicaceae	Arabis cretica	0.41353	31.622	6.25757	3918	236	CR	LT	LC or NT	LC or NT	LC or NT	EN	LC or NT	EN	H	H	83.754	88.47	26.236	99.574	61.317	99.247	76.433	0.929	Precipitation of the wettest month
Araceae	Arum idaeum	0.58853	95.7538	7.34476	3820	192	CR	LT	LC or NT	LC or NT	LC or NT	LC or NT	LC or NT	EN	G	H	85.498	88.132	27.439	97.887	54.695	99.218	75.4782	0.909	Precipitation of the wettest month
Rubiaceae	Asperula crassula	0.728	18.1133	5.02982	4	4	EN	LT	LC or NT	EX	LC or NT	EX	LC or NT	EX	C	C	94.2	100	21.617	100	76.098	100	81.9858	0.97	Annual PET
Rubiaceae	Asperula idaea	0.550436	18.1133	5.72297	4124	340	CR	LT	LC or NT	LC or NT	LC or NT	VU	LC or NT	EN	C	H	87.063	88.034	25.558	98.35	48.155	98.155	74.2192	0.895	Precipitation of the wettest month
Rubiaceae	Asperula pubescens	0.802882	18.1185	5.0301	6796	708	EN	LT	LC or NT	EX	LC or NT	EX	LC or NT	EX	C	C	97.073	100	40.695	100	67.412	100	84.1967	0.944	Precipitation seasonality
Aspleniaceae	Asplenium creticum	0.28856	390.703	8.74309	1110	40	CR	LT	EX	EX	VU	EX	EX	EX	H	C	100	100	84.561	100	100	100	97.4268	1	Continentality
Fabaceae	Astragalus creticus	0.276821	21.6108	5.89102	1328	60	CR	LT	EX	EX	VU	EX	EX	EX	C	H	100	100	95.726	100	100	100	99.2877	1	Annual PET
Fabaceae	Astragalus idaeus	0.0677739	21.6108	5.89102	118	12	CR	LT	EX	EX	VU	EX	EX	EX	C	H	100	100	77.695	100	100	100	96.2825	1	Precipitation of the wettest month
Fabaceae	Astragalus nummularius subsp. nummularius	0.418676	22.1044	5.21946	553	52	EN	LT	EX	EX	VU	EX	EX	EX	H	W	100	100	91.745	100	100	100	98.6242	1	Annual PET
Hyacinthaceae	Bellevalia sitiaca	0.207376	39.7768	5.09441	595	76	VU	PT	EN	EX	EX	EX	EX	EX	G	C	100	100	100	100	100	100	100	1	Precipitation seasonality
Araceae	Biarum tenuifolium subsp. idomenaeum	0.633926	95.7538	5.95846	3667	88	VU	PT	VU	LC or NT	LC or NT	EX	LC or NT	EX	G	P	98.053	95.206	81.668	100	84.515	100	93.2403	0.8	pH
Caryophyllaceae	Bolanthus creutzburgii subsp. creutzburgii	0.178042	30.878	6.2345	402	44	CR	LT	EX	EX	EX	EX	EX	EX	H	H	100	100	100	100	100	100	100	1	Precipitation of the wettest month
Caryophyllaceae	Bolanthus creutzburgii subsp. zaffranii	0.011	30.878	6.2345	8	8	CR	LT	EX	EX	EN	EX	LC or NT	EX	C	P	100	100	55.556	100	77.778	100	88.889	0.99	Aridity
Poaceae	Brachypodium sylvaticum subsp. creticum	0.312784	51.8704	6.74043	170	56	CR	LT	LC or NT	EX	LC or NT	EX	EX	EX	H	H	83.713	100	43.811	100	100	100	87.9207	1	Continentality
Caryophyllaceae	Bufonia stricta subsp. cecconiana	0.162448	53.3243	6.76756	2265	116	CR	LT	VU	EX	LC or NT	EX	LC or NT	EX	C	H	87.145	100	79.728	100	99.876	100	94.4582	1	Precipitation of the wettest month
Apiaceae	Bupleurum kakiskalae	0.0442421	43.6371	6.57115	20	16	CR	LT	EN	EX	EN	EX	EX	EX	C	C	84.47	100	96.212	100	100	100	96.7803	0.999	Isothermality
Lamiaceae	Calamintha cretica	0.362514	29.2896	5.49025	430	96	EN	LT	LC or NT	EX	LC or NT	EN	LC or NT	EX	C	C	96.744	100	59.334	99.928	93.705	100	91.6185	1	Isothermality
Campanulaceae	Campanula cretica	0.458234	27.3666	5.42465	2907	104	EN	LT	LC or NT	EX	LC or NT	EX	LC or NT	EX	H	C	86.637	100	53.388	100	96.58	100	89.4342	0.833	Isothermality
Campanulaceae	Campanula hierapetrae	0.0905254	23.1948	5.95873	24	24	CR	LT	VU	EX	VU	EX	EN	EX	G	C	98.547	100	78.45	100	87.651	100	94.108	0.994	Annual PET
Campanulaceae	Campanula jacquinii subsp. jacquinii	0.366869	21.5716	5.88928	2709	104	CR	LT	LC or NT	LC or NT	LC or NT	EX	LC or NT	EX	H	C	76.951	98.525	49.6	100	73.755	100	83.1385	1	Precipitation of the wettest month
Campanulaceae	Campanula saxatilis subsp. saxatilis	0.353818	23.1948	4.57243	4406	48	VU	PT	EX	EX	LC or NT	EX	EX	EX	H	C	100	100	92.334	100	100	100	98.7223	1	Annual PET
Campanulaceae	Campanula tubulosa	0.674205	21.5716	4.50299	3450	244	VU	PT	LC or NT	EX	LC or NT	EX	LC or NT	EX	H	C	97.943	100	68.495	100	90.517	100	92.8258	0.985	Isothermality
Cyperaceae	Carex cretica	0.226726	55.3809	5.41842	372	108	VU	PT	LC or NT	EN	LC or NT	VU	LC or NT	EX	H	A	64.643	98.403	12.46	96.166	32.588	100	67.3767	1	pH
Cyperaceae	Carex idaea	0.528162	55.3809	6.11157	1845	68	EN	LT	VU	EX	LC or NT	EX	EX	EX	H	A	94.452	100	69.764	100	100	100	94.036	0.75	Continentality
Asteraceae	Carlina corymbosa subsp. curetum	0.43608	22.5951	5.93363	2945	136	CR	LT	LC or NT	EX	LC or NT	EX	LC or NT	EX	H	H	87.419	100	60.101	100	90.439	100	89.6598	0.9255	Precipitation of the wettest month
Asteraceae	Centaurea baldaccii	0.189251	14.2458	5.49689	8	8	CR	LT	LC or NT	EX	LC or NT	EX	LC or NT	EX	H	H	90.553	100	69.048	100	86.329	100	90.9883	0.996	Isothermality
Asteraceae	Centaurea idaea	0.996895	14.0087	4.78807	11787	1792	EN	LT	LC or NT	LC or NT	LC or NT	LC or NT	LC or NT	VU	H	H	85.693	88.26	36.139	94.42	61.943	99.784	77.7065	1	Annual PET
Asteraceae	Centaurea lancifolia	0.0477354	11.856	5.3264	231	24	CR	LT	LC or NT	EX	LC or NT	EX	EN	EX	H	C	66.607	100	54.937	100	96.768	100	86.3853	0.992	Aridity
Asteraceae	Centaurea poculatoris	0.154041	11.3982	5.29014	16	16	CR	LT	VU	EX	EN	EX	EX	EX	H	C	89.846	100	97.846	100	100	100	97.9487	0.995	Isothermality
Asteraceae	Centaurea redempta subsp. redempta	0.547681	11.3982	4.59699	2618	120	EN	LT	LC or NT	EN	LC or NT	EN	LC or NT	EX	H	C	85.421	99.677	33.06	99.853	63.332	100	80.2238	1	Isothermality
Valerianaceae	Centranthus sieberi	0.0163233	47.6555	6.65735	36	36	CR	LT	EX	EX	EN	EX	EX	EX	H	H	100	100	93.122	100	100	100	98.8537	1	Isothermality
Orchidaceae	Cephalanthera cucullata	0.549729	52.33	6.74909	2632	72	CR	LT	LC or NT	LC or NT	LC or NT	EN	LC or NT	EX	G	W	83.099	92.873	28.563	99.718	63.549	99.972	77.9623	0.75	Precipitation of the wettest month
Caryophyllaceae	Cerastium deschatresii	0.663331	17.4496	4.99449	2607	112	EN	LT	LC or NT	CR	LC or NT	EX	LC or NT	EX	T	P	90.005	99.921	51.841	100	72.251	100	85.6697	1	Precipitation of the wettest month
Caryophyllaceae	Cerastium scaposum subsp. peninsularum	0.145183	17.4496	4.99449	748	32	EN	LT	LC or NT	EN	LC or NT	EN	LC or NT	EX	T	P	82.74	96.041	33.967	84.481	59.303	100	76.0887	0.997	Continentality
Caryophyllaceae	Cerastium scaposum subsp. scaposum	0.322899	18.3599	5.73579	1979	152	CR	LT	EX	EX	LC or NT	EX	LC or NT	EX	T	P	100	100	87.743	100	92.825	100	96.7613	0.97	Isothermality
Veronicaceae	Chaenorhinum idaeum	0.0958094	51.9412	6.74177	759	32	CR	LT	LC or NT	LC or NT	LC or NT	EX	EX	EX	T	H	99.659	85.097	49.602	100	100	100	89.0597	0.999	Precipitation of the wettest month
Apiaceae	Chaerophyllum creticum	0.21178	36.9317	6.40838	905	28	CR	LT	LC or NT	EX	LC or NT	EX	LC or NT	EX	T	R	85.015	100	67.605	100	99.783	100	92.0672	0.859	Continentality
Asteraceae	Cirsium morinifolium	0.489787	18.4051	5.73813	3256	268	CR	LT	LC or NT	LC or NT	LC or NT	EN	LC or NT	EX	H	H	81.108	92.803	23.059	99.905	70.028	100	77.8172	1	Precipitation of the wettest month
Ranunculaceae	Clematis elisabethae carolae	0.34	62.5729	6.92478	95	24	CR	LT	LC or NT	LC or NT	LC or NT	LC or NT	LC or NT	LC or NT	P	H	80.878	82.769	36.962	98.536	59.378	99.726	76.3748	0.99	Continentality
Colchicaceae	Colchicum cretense	0.566855	95.9212	7.34649	4223	232	CR	LT	LC or NT	LC or NT	LC or NT	EN	LC or NT	EX	G	H	83.553	89.944	25.007	99.59	66.667	100	77.4602	0.923	Precipitation of the wettest month
Convolvulaceae	Convolvulus argyrothamnos	0.732909	69.2339	6.33127	140	12	EN	LT	LC or NT	LC or NT	LC or NT	LC or NT	LC or NT	EX	C	C	93.695	96.041	11.73	83.504	39.516	100	70.7477	0.704	Precipitation seasonality
Fumariaceae	Corydalis uniflora	0.503232	118.162	7.55308	3472	212	CR	LT	LC or NT	LC or NT	LC or NT	EX	LC or NT	EX	G	H	79.056	90.788	21.173	100	68.332	100	76.5582	1	Precipitation of the wettest month
Rosaceae	Cotoneaster creticus	0.515186	103.365	7.42048	2870	92	CR	LT	EN	EX	LC or NT	EX	EX	EX	P	C	98.459	100	83.815	100	100	100	97.0457	0.8	Annual PET
Asteraceae	Crepis auriculifolia	0.651034	15.8195	4.90198	3621	172	EN	LT	LC or NT	EX	LC or NT	EX	LC or NT	EX	H	C	94.178	100	38.113	100	58.868	100	81.8598	0.9	Precipitation of the wettest month
Asteraceae	Crepis sibthorpiana	0.186415	15.8195	5.59513	833	116	CR	LT	EX	EX	EX	EX	EX	EX	H	H	100	100	100	100	100	100	100	1	Precipitation of the wettest month
Iridaceae	Crocus oreocreticus	0.539425	50.5033	6.71424	3146	124	CR	LT	LC or NT	LC or NT	LC or NT	EX	LC or NT	EX	G	H	85.981	96.355	45.327	100	58.536	100	81.0332	0.857	Precipitation of the wettest month
Iridaceae	Crocus sieberi subsp. sieberi	0.323978	50.5033	6.71424	1882	156	CR	LT	LC or NT	EX	LC or NT	EX	LC or NT	EX	G	H	69.634	100	54.749	100	95.512	100	86.6492	1	Continentality
Cuscutaceae	Cuscuta atrans	0.49043	69.2339	7.02442	1045	40	CR	LT	LC or NT	EX	LC or NT	EX	LC or NT	EX	T	H	74.483	100	20.613	100	77.625	100	78.7868	1	Continentality
Primulaceae	Cyclamen confusum	0.128312	114.013	7.51764	35	28	CR	PT	EN	EX	LC or NT	EN	LC or NT	EX	G	W	96.129	100	20.806	98.548	39.355	100	75.8063	0.995	Aridity
Boraginaceae	Cynoglossum sphacioticum	0.0131294	39.8856	6.48337	33	32	CR	LT	EX	EX	EN	EX	EX	EX	H	H	100	100	92.529	100	100	100	98.7548	1	Isothermality
Poaceae	Dactylis glomerata subsp. rigida	0.485863	47.6834	6.65793	1270	44	CR	LT	LC or NT	EX	LC or NT	EX	LC or NT	EX	H	H	85.244	100	72.768	100	89.36	100	91.2287	0.667	Annual PET
Caryophyllaceae	Dianthus fruticosus subsp. creticus	0.671538	7.84656	4.25947	7855	168	EN	LT	EX	EX	LC or NT	EX	LC or NT	EX	C	C	100	100	88.293	100	94.922	100	97.2025	0.75	Precipitation seasonality
Caryophyllaceae	Dianthus fruticosus subsp. sitiacus	0.318258	7.91663	3.57421	512	76	VU	PT	LC or NT	EX	LC or NT	EX	EX	EX	C	C	99.796	100	55.499	100	100	100	92.5492	1	Precipitation seasonality
Caryophyllaceae	Dianthus juniperinus subsp. aciphyllus	0.313	7.81696	4.25612	1825	80	EN	LT	EX	EX	EN	EX	EX	EX	C	C	100	100	97.094	100	100	100	99.5157	1	Annual PET
Caryophyllaceae	Dianthus juniperinus subsp. bauhinorum	0.091	8.08605	4.28618	375	24	EN	LT	EX	EX	EX	EX	EX	EX	C	C	100	100	100	100	100	100	100	1	pH
Caryophyllaceae	Dianthus juniperinus subsp. heldreichii	0.362	8.78324	5.05326	159	20	CR	LT	EX	EX	EN	EX	LC or NT	EX	C	C	100	100	99.787	100	99.787	100	99.929	1	Isothermality
Caryophyllaceae	Dianthus juniperinus subsp. idaeus	0.141	7.82663	4.95036	4	4	CR	LT	EX	EX	EX	EX	EX	EX	C	C	100	100	100	100	100	100	100	1	Aridity
Caryophyllaceae	Dianthus juniperinus subsp. juniperinus	0.202	8.78324	5.05326	50	20	CR	LT	LC or NT	EX	EN	EX	EX	EX	C	C	99.177	100	66.255	100	100	100	94.2387	1	pH
Caryophyllaceae	Dianthus juniperinus subsp. kavusicus	0.047	9.88905	5.16035	4	4	CR	LT	EX	EX	EX	EX	EX	EX	C	C	100	100	100	100	100	100	100	1	Precipitation of the wettest month
Caryophyllaceae	Dianthus juniperinus subsp. pulviniformis	0.294	7.82639	4.25719	101	20	EN	LT	EX	EX	EX	EX	EN	EX	C	C	100	100	79.675	100	99.91	100	96.5975	1	Isothermality
Caryophyllaceae	Dianthus sphacioticus	0.243519	7.82663	4.95036	48	40	CR	LT	EX	EX	EX	EX	EX	EX	C	H	100	100	100	100	100	100	100	1	Precipitation of the wettest month
Caryophyllaceae	Dianthus xylorrhizus	0.305232	7.81696	4.25612	15	12	EN	LT	EX	EX	LC or NT	LC or NT	LC or NT	EX	C	C	100	100	23.795	99.398	24.096	100	74.5482	0.968	Aridity
Brassicaceae	Draba cretica	0.472368	31.622	6.25757	3218	196	CR	LT	LC or NT	LC or NT	LC or NT	EN	LC or NT	EN	H	H	83.018	87.471	21.004	99.369	54.47	98.87	74.0337	1	Precipitation of the wettest month
Orchidaceae	Epipactis cretica	0.730688	52.33	6.05594	3685	64	EN	LT	LC or NT	LC or NT	LC or NT	VU	LC or NT	LC or NT	G	W	84.362	84.419	27.609	98.379	49.73	97.242	73.6235	0.808	Precipitation of the wettest month
Brassicaceae	Eryngium ternatum	0.590631	53.2331	6.07273	1415	76	EN	LT	LC or NT	EX	LC or NT	EX	LC or NT	EX	H	C	88.135	100	57.216	100	86.88	100	88.7052	0.75	Isothermality
Brassicaceae	Erysimum creticum	0.363759	18.8803	4.37602	2569	140	VU	PT	LC or NT	LC or NT	LC or NT	EX	LC or NT	EX	H	P	99.837	99.919	87.134	100	99.593	100	97.7472	0.857	Precipitation seasonality
Brassicaceae	Erysimum mutabile	0.321786	18.8558	5.76108	2400	168	CR	LT	LC or NT	LC or NT	LC or NT	LC or NT	LC or NT	EN	H	H	70.792	99.214	24.492	99.869	76.359	99.869	78.4325	1	Continentality
Brassicaceae	Erysimum raulinii	0.390574	18.8558	5.76108	1520	248	CR	LT	LC or NT	EX	LC or NT	EX	LC or NT	EX	H	P	80.624	100	48.654	100	89.666	100	86.4907	0.923	Isothermality
Euphorbiaceae	Euphorbia rechingeri	0.0307068	65.2419	6.9659	16	16	CR	LT	EX	EX	VU	EX	CR	EX	H	H	100	100	67.01	100	99.656	100	94.4443	0.999	Precipitation seasonality
Euphorbiaceae	Euphorbia sultan hassei	0.875	65.2419	6.27275	110	32	EN	LT	LC or NT	EN	LC or NT	EN	EN	EX	P	C	93.851	89.968	28.803	95.577	54.693	100	77.1487	0.98	Continentality
Apiaceae	Ferulago thyrsiflora	0.747957	32.9117	4.91005	7949	156	VU	PT	LC or NT	LC or NT	LC or NT	EN	LC or NT	EX	H	C	89.023	97.871	46.64	99.833	79.946	100	85.5522	0.75	Continentality
Asteraceae	Filago wagenitziana	0.137997	16.8797	5.65625	8	8	CR	LT	LC or NT	EX	EN	EX	LC or NT	EX	T	P	99.695	100	98.78	100	79.573	100	96.3413	0.998	Isothermality
Liliaceae	Fritillaria messanensis subsp. sphaciotica	0.703392	56.6138	6.1332	6635	156	EN	LT	LC or NT	EN	LC or NT	EX	LC or NT	EX	G	P	91.898	99.893	31.947	100	69.083	100	82.1368	0.75	Continentality
Cistaceae	Fumana paphlagonica subsp. alpina	0.195596	27.4375	6.1203	512	44	CR	LT	EX	EX	EN	EX	EX	EX	C	H	100	100	99.356	100	100	100	99.8927	1	Precipitation seasonality
Liliaceae	Gagea omalensis	0.01	54.8512	6.79528	4	4	CR	LT	EX	EX	EX	EX	EX	EX	G	H	100	100	100	100	100	100	100	1	Isothermality
Rubiaceae	Galium extensum	0.621413	21.8447	5.20816	4566	236	EN	LT	LC or NT	LC or NT	LC or NT	EX	LC or NT	EX	H	P	87.078	98.08	42.216	100	71.354	100	83.1213	0.923	Precipitation of the wettest month
Rubiaceae	Galium incrassatum	0.381381	22.0844	4.52545	1205	208	VU	PT	LC or NT	LC or NT	LC or NT	LC or NT	LC or NT	EX	T	P	95.018	93.037	22.209	95.258	44.718	100	75.04	0.9	Annual PET
Rubiaceae	Galium incurvum	0.4	21.8447	5.90131	3118	148	CR	LT	LC or NT	LC or NT	LC or NT	EX	LC or NT	EX	H	C	83.295	97.054	34.884	100	77.752	100	82.1642	1	Precipitation of the wettest month
Apiaceae	Geocaryum creticum	0.396824	28.7861	6.16663	760	56	CR	LT	EX	EX	LC or NT	EX	EX	EX	G	H	100	100	66.748	100	100	100	94.458	1	Precipitation of the wettest month
Asteraceae	Helichrysum doerfleri	0.320626	13.6751	4.76559	28	28	EN	LT	EX	EX	EX	EX	EX	EX	H	P	100	100	100	100	100	100	100	1	Annual PET
Asteraceae	Helichrysum heldreichii	0.414028	13.6751	5.45874	48	32	CR	LT	LC or NT	EX	LC or NT	EX	EX	EX	C	C	88.033	100	95.23	100	100	100	97.2105	1	Isothermality
Asteraceae	Hieracium schmidtii subsp. creticum	0.137	23.7917	5.9831	16	16	CR	LT	CR	EX	EN	EX	EX	EX	H	C	98.678	100	83.7	100	100	100	97.063	1	Precipitation of the wettest month
Apiaceae	Horstrissea dolinicola	0.229397	28.7861	6.16663	4	4	CR	LT	EX	EX	EX	EX	EX	EX	G	H	100	100	100	100	100	100	100	1	Aridity
Hypericaceae	Hypericum aciferum	0.707105	42.7726	6.5516	12	12	CR	LT	EX	EX	EX	EX	EX	EX	C	C	100	100	100	100	100	100	100	1	Continentality
Hypericaceae	Hypericum empetrifolium subsp. tortuosum	0.5962	33.2195	6.30538	3611	176	CR	LT	LC or NT	LC or NT	LC or NT	EX	LC or NT	EX	C	C	84.901	99.923	40.418	99.961	84.901	100	85.0173	0.889	Continentality
Hypericaceae	Hypericum jovis	0.691459	26.6832	5.40027	737	44	EN	LT	EX	EX	EN	EX	EX	EX	C	C	100	100	87.179	100	100	100	97.8632	0.67	Precipitation of the wettest month
Hypericaceae	Hypericum kelleri	0.383212	27.7978	6.13289	476	116	CR	LT	LC or NT	EX	LC or NT	EX	LC or NT	EX	C	H	79.799	100	41.66	100	89.271	100	85.1217	1	Isothermality
Hypericaceae	Hypericum trichocaulon	0.718162	26.6832	6.09341	7868	408	CR	LT	LC or NT	LC or NT	LC or NT	EN	LC or NT	EX	H	H	83.382	94.882	26.582	99.421	59.819	99.982	77.3447	0.955	Precipitation of the wettest month
Asteraceae	Hypochaeris tenuiflora	0.421122	19.4993	5.79298	3308	172	CR	LT	LC or NT	LC or NT	LC or NT	LC or NT	LC or NT	VU	H	H	70.905	94.341	15.446	99.534	72.37	99.601	75.3662	1	Continentality
Asteraceae	Inula candida subsp. decalvans	0.301325	27.8085	6.13326	153	36	CR	LT	EX	EX	EN	EX	EX	EX	H	C	100	100	97.531	100	100	100	99.5885	1	Annual PET
Asteraceae	Lactuca alpestris	0.643383	21.0333	5.172	6311	176	EN	LT	LC or NT	LC or NT	LC or NT	VU	LC or NT	CR	H	H	81.712	92.608	29.864	98.641	57.965	99.936	76.7877	0.875	Precipitation of the wettest month
Fabaceae	Lathyrus neurolobus	0.343695	32.2428	4.89013	881	136	VU	PT	LC or NT	LC or NT	LC or NT	VU	LC or NT	EX	H	A	78.252	98.466	17.545	97.065	40.427	100	71.9592	1	pH
Plumbaginaceae	Limonium calliopsium	0.108988	24.0114	5.29878	98	16	EN	LT	LC or NT	EX	LC or NT	EX	LC or NT	EX	C	M	96.789	100	94.495	100	97.706	100	98.165	1	Annual PET
Plumbaginaceae	Limonium cornarianum	0.900937	31.7492	6.26147	4	4	CR	LT	LC or NT	VU	LC or NT	EN	LC or NT	EX	C	M	86.683	99.274	54.641	98.789	89.467	100	88.1423	0.751	Aridity
Plumbaginaceae	Limonium hierapetrae	0.0225791	24.0114	5.29878	154	32	EN	LT	EX	EX	EN	EX	EN	EX	C	M	100	100	94.904	100	97.452	100	98.726	0.67	Aridity
Plumbaginaceae	Limonium xerocamposicum	0.012	29.4049	6.18719	4	4	CR	LT	EX	EX	EX	EX	EX	EX	C	M	100	100	100	100	100	100	100	1	pH
Dipsacaceae	Lomelosia albocincta	0.247693	20.1675	5.13191	1267	64	EN	LT	LC or NT	LC or NT	LC or NT	LC or NT	LC or NT	CR	C	C	82.868	90.976	26.706	95.098	50.756	99.863	74.3778	0.997	pH
Dipsacaceae	Lomelosia minoana subsp. minoana	0.391466	19.9498	5.81472	207	40	CR	LT	CR	EX	LC or NT	EX	EX	EX	C	C	99.162	100	79.895	100	100	100	96.5095	1	Annual PET
Dipsacaceae	Lomelosia sphaciotica subsp. decalvans	0.522946	20.8677	5.8576	1479	88	CR	LT	EX	EX	LC or NT	EX	LC or NT	EX	C	H	100	100	97.112	100	99.158	100	99.3783	1	Annual PET
Dipsacaceae	Lomelosia sphaciotica subsp. sphaciotica	0.314705	19.9498	5.81472	191	84	CR	LT	LC or NT	EX	LC or NT	EX	EX	EX	C	H	83.034	100	85.056	100	100	100	94.6817	1	Isothermality
Fabaceae	Medicago arborea subsp. strasseri	0.819461	31.0427	4.85336	1322	56	VU	PT	EX	EX	EX	EX	EX	EX	P	C	100	100	100	100	100	100	100	0.67	Annual PET
Lamiaceae	Micromeria hispida	0.627968	19.8993	5.11916	3766	100	EN	LT	EX	EX	LC or NT	EX	LC or NT	EX	C	C	100	100	74.452	100	96.844	100	95.216	1	Annual PET
Lamiaceae	Micromeria sphaciotica	0.918634	19.6649	5.80102	588	16	CR	LT	LC or NT	EX	EX	EX	CR	EX	C	C	100	100	100	100	100	100	100	1	Precipitation of the wettest month
Caryophyllaceae	Minuartia wettsteinii	0.113221	53.3243	6.76756	12	12	CR	LT	EX	EX	EN	EX	EX	EX	C	P	100	100	91.358	100	100	100	98.5597	0.991	Annual PET
Boraginaceae	Myosotis solange	0.182864	39.8856	6.48337	4	4	CR	LT	EX	EX	EN	EX	EX	EX	H	H	100	100	94.531	100	100	100	99.0885	0.998	Isothermality
Lamiaceae	Nepeta sphaciotica	0.653287	25.4773	6.04888	4	4	CR	LT	EX	EX	CR	EX	EX	EX	H	H	100	100	98.913	100	100	100	99.8188	0.999	Precipitation seasonality
Brassicaceae	Noccaea cretica	0.214885	21.2574	5.87526	1266	96	CR	LT	EN	EX	LC or NT	EX	EN	EX	H	H	96.597	100	75.521	100	99.341	100	95.2432	1	Precipitation of the wettest month
Brassicaceae	Noccaea zaffranii	0.198605	21.2574	5.87526	87	24	CR	LT	EN	EX	LC or NT	EX	LC or NT	EX	H	H	95.506	100	74.986	100	94.261	100	94.1255	0.996	Isothermality
Fabaceae	Onobrychis sphaciotica	0.172524	39.6338	6.47719	28	28	CR	LT	LC or NT	EN	LC or NT	EN	LC or NT	EX	H	C	69.964	99.578	52.593	99.216	65.199	100	81.0917	0.954	Isothermality
Fabaceae	Ononis verae	0.474602	31.0427	6.23966	823	40	CR	LT	EX	EX	LC or NT	EX	EX	EX	T	P	100	100	85.926	100	100	100	97.6543	1	Annual PET
Asteraceae	Onopordum bracteatum subsp. creticum	0.787289	18.4051	5.04498	7467	176	EN	LT	LC or NT	EX	LC or NT	EX	LC or NT	EX	H	R	92.613	100	68.906	100	88.494	100	91.6688	0.667	Continentality
Orchidaceae	Ophrys omegaifera subsp. fleischmannii	0.809229	43.8055	5.88177	8239	76	EN	LT	EX	EX	LC or NT	EX	EX	EX	G	P	99.962	100	95.847	100	100	100	99.3015	0.67	Annual PET
Orchidaceae	Orchis sitiaca	0.81477	36.1164	5.00035	5524	216	VU	PT	LC or NT	LC or NT	LC or NT	EX	LC or NT	EX	G	G	95.463	98.706	41.254	100	68.975	100	84.0663	0.917	Precipitation of the wettest month
Orchidaceae	Orchis spitzelii subsp. nitidifolia	0.712312	36.1164	5.6935	3471	96	EN	LT	LC or NT	LC or NT	LC or NT	LC or NT	LC or NT	VU	G	P	97.761	99.627	42.517	99.648	80.203	99.668	86.5707	0.67	Continentality
Lamiaceae	Origanum dictamnus	0.765486	15.0318	4.85402	8977	312	EN	LT	LC or NT	VU	LC or NT	EN	LC or NT	EX	C	C	91.299	99.596	30.991	99.865	63.176	100	80.8212	0.877	Isothermality
Lamiaceae	Origanum microphyllum	0.604425	15.0318	4.85402	4146	252	EN	LT	EN	EX	LC or NT	EX	LC or NT	EX	C	P	99.62	100	39.749	100	87.752	100	87.8535	0.867	Annual PET
Hyacinthaceae	Ornithogalum dictaeum subsp. dictaeum	0.095	50.0247	6.7049	49	20	CR	LT	EX	EX	EX	EX	EX	EX	G	P	100	100	100	100	100	100	100	1	Aridity
Campanulaceae	Petromarula pinnata	0.990695	27.5548	4.73812	12280	500	VU	PT	LC or NT	LC or NT	LC or NT	VU	LC or NT	EX	H	C	94.969	98.701	39.377	98.728	65.901	99.986	82.9437	1	Continentality
Caryophyllaceae	Petrorhagia candica	0.496337	13.0841	4.72449	3177	188	EN	LT	LC or NT	LC or NT	LC or NT	LC or NT	LC or NT	VU	H	P	91.944	98.641	66.419	99.612	90.165	99.903	91.114	0.9	Isothermality
Caryophyllaceae	Petrorhagia dianthoides	0.375832	13.0841	4.72449	437	76	EN	LT	LC or NT	EX	LC or NT	EX	LC or NT	EX	H	C	86.035	100	67.014	100	94.944	100	91.3322	1	Isothermality
Asteraceae	Phagnalon pygmaeum	0.266417	21.4975	5.88599	1229	96	CR	LT	CR	EX	LC or NT	EX	EX	EX	C	H	99.9	100	97.112	100	100	100	99.502	1	Continentality
Polygonaceae	Polygonum idaeum	0.474056	75.4175	7.1088	1776	108	CR	LT	LC or NT	LC or NT	LC or NT	LC or NT	LC or NT	LC or NT	C	H	74.329	85.305	11.829	98.049	71.646	98.598	73.2927	1	Continentality
Lamiaceae	Prunella cretensis	0.680147	24.9159	5.3343	4544	524	EN	LT	LC or NT	LC or NT	LC or NT	EN	LC or NT	EX	H	P	82.919	96.317	32.574	99.678	62.914	99.977	79.0632	0.929	Precipitation of the wettest month
Ranunculaceae	Ranunculus cupreus	0.734464	40.8353	5.12003	8258	312	VU	PT	EX	EX	LC or NT	EX	VU	EX	H	P	100	100	96.17	100	98.817	100	99.1645	0.941	Annual PET
Ranunculaceae	Ranunculus radinotrichus	0.0140834	45.5463	6.61304	16	16	CR	LT	EX	EX	CR	EX	EX	EX	G	H	100	100	93.939	100	100	100	98.9898	1	Isothermality
Brassicaceae	Ricotia cretica	0.691157	35.7547	5.68371	7866	320	EN	LT	LC or NT	EX	LC or NT	EX	LC or NT	EX	T	P	99.546	100	81.058	100	91.665	100	95.3782	0.812	Isothermality
Rosaceae	Sanguisorba cretica	0.320446	103.365	7.42048	229	88	CR	LT	LC or NT	EX	LC or NT	EX	LC or NT	EX	H	C	87.669	100	54.312	100	92.73	100	89.1185	1	Isothermality
Hyacinthaceae	Scilla nana subsp. albescens	0.48	36.8203	6.40543	1961	100	CR	LT	EX	EX	LC or NT	EX	CR	EX	G	H	100	100	96.596	100	99.883	100	99.4132	1	Annual PET
Hyacinthaceae	Scilla nana subsp. nana	0.105	36.8203	6.40543	3080	204	CR	LT	EX	EX	EX	EX	EX	EX	G	H	100	100	100	100	100	100	100	1	Continentality
Asteraceae	Scorzonera mollis subsp. idaea	0.515	23.9309	5.9887	2021	80	CR	LT	LC or NT	EX	LC or NT	EX	LC or NT	EX	G	H	99.899	100	74.138	100	99.594	100	95.6052	1	Precipitation seasonality
Lamiaceae	Scutellaria hirta	0.48488	23.0769	5.95384	4073	244	CR	LT	LC or NT	LC or NT	LC or NT	LC or NT	LC or NT	VU	H	H	81.583	90.402	20.673	98.236	59.844	98.605	74.8905	0.929	Continentality
Lamiaceae	Scutellaria sieberi	0.969437	23.0769	4.56755	10330	608	VU	PT	LC or NT	LC or NT	LC or NT	LC or NT	LC or NT	EN	H	C	95.812	98.029	35.667	97.942	62.304	99.928	81.6137	1	Continentality
Fabaceae	Securigera globosa	0.803649	57.7775	5.46005	7312	260	VU	PT	LC or NT	EX	LC or NT	EX	LC or NT	EX	H	C	96.917	100	65.817	100	91.165	100	92.3165	0.852	Continentality
Asteraceae	Senecio fruticulosus	0.171452	27.3648	6.11774	1161	84	CR	LT	EN	EX	VU	EX	EX	EX	H	H	98.435	100	97.582	100	100	100	99.3362	1	Precipitation of the wettest month
Poaceae	Sesleria doerfleri	0.42176	47.6834	6.65793	814	84	CR	LT	LC or NT	EX	LC or NT	EX	LC or NT	EX	H	C	72.34	100	58.137	100	83.209	100	85.6143	1	Isothermality
Caryophyllaceae	Silene antri jovis	0.645395	16.8989	4.96418	3068	120	EN	LT	LC or NT	VU	LC or NT	VU	LC or NT	EX	C	C	94.015	99.971	76.438	99.007	91.562	99.971	93.494	0.857	Annual PET
Caryophyllaceae	Silene flavescens subsp. dictaea	0.124291	16.8989	5.65733	94	36	CR	LT	LC or NT	EN	LC or NT	EX	LC or NT	EX	C	C	99.252	99.158	76.894	100	64.172	100	89.9127	0.991	Annual PET
Caryophyllaceae	Silene integripetala subsp. greuteri	0.515555	17.1997	5.67399	1100	44	CR	LT	LC or NT	LC or NT	LC or NT	EX	LC or NT	EX	T	C	97.339	89.817	39.174	100	35.046	100	76.896	1	Precipitation of the wettest month
Caryophyllaceae	Silene pinetorum subsp. pinetorum	0.525209	15.1517	4.86147	81	20	EN	PT	LC or NT	LC or NT	LC or NT	LC or NT	LC or NT	EX	H	P	96.986	98.995	25.05	99.866	59.478	100	80.0625	0.92	Precipitation seasonality
Caryophyllaceae	Silene pinetorum subsp. sphaciotica	0.574946	15.0782	4.8569	1672	64	EN	LT	LC or NT	EX	LC or NT	EX	EN	EX	H	P	90.287	100	76.596	100	94.635	100	93.5863	0.667	Isothermality
Caryophyllaceae	Silene sieberi	0.904725	15.0782	4.8569	7704	692	EN	LT	LC or NT	EN	LC or NT	EN	LC or NT	EX	H	P	95.564	99.787	57.05	99.681	81.966	100	89.008	0.989	Annual PET
Caryophyllaceae	Silene variegata	0.344216	15.0899	5.55078	1701	160	CR	LT	LC or NT	LC or NT	LC or NT	LC or NT	LC or NT	LC or NT	H	H	70.958	91.737	13.533	99.94	66.886	99.94	73.8323	1	Continentality
Caryophyllaceae	Telephium imperati subsp. pauciflorum	0.587182	66.1786	6.97994	3227	168	CR	LT	LC or NT	LC or NT	LC or NT	EX	LC or NT	EX	C	H	86.634	96.797	27.386	100	53.562	100	77.3965	0.8	Precipitation of the wettest month
Lamiaceae	Teucrium cuneifolium	0.390119	29.2896	5.49025	446	92	EN	LT	EN	EX	LC or NT	EX	EX	EX	C	C	98.997	100	76.775	100	100	100	95.962	1	Isothermality
Lamiaceae	Thymbra calostachya	0.28417	19.3594	5.09298	249	40	EN	LT	EX	EX	EX	EX	EX	EX	C	C	100	100	100	100	100	100	100	1	Precipitation seasonality
Asteraceae	Tragopogon lassithicus	0.0943148	23.9309	5.9887	309	32	CR	LT	EX	LC or NT	LC or NT	EX	LC or NT	EX	H	H	100	84.023	44.65	100	99.857	100	88.0883	0.999	Precipitation of the wettest month
Fabaceae	Trifolium phitosianum	0.513228	31.5857	6.25646	2375	48	CR	LT	EX	EX	EX	EX	EX	EX	T	W	100	100	100	100	100	100	100	1	Annual PET
Liliaceae	Tulipa bakeri	0.573	42.2705	6.54006	1187	44	CR	LT	EX	EX	LC or NT	EX	LC or NT	EX	G	H	100	100	99.398	100	99.799	100	99.8662	0.79	Precipitation of the wettest month
Liliaceae	Tulipa doerfleri	0.41555	42.2705	5.84691	343	64	EN	LT	LC or NT	EX	VU	EX	LC or NT	EX	G	R	84.396	100	96.149	100	90.903	100	95.2413	1	Precipitation of the wettest month
Scrophulariaceae	Verbascum arcturus	0.563095	32.4854	4.8974	9974	264	VU	PT	LC or NT	LC or NT	LC or NT	LC or NT	LC or NT	EX	H	C	84.196	92.779	26.649	97.166	51.608	100	75.3997	0.889	Annual PET
Scrophulariaceae	Verbascum spinosum	0.607	32.4854	5.59055	7668	408	EN	LT	LC or NT	VU	LC or NT	LC or NT	LC or NT	EX	C	H	94.959	94.959	30.939	98.55	59.826	99.955	79.8647	0.94	Isothermality
Veronicaceae	Veronica glauca subsp. kavusica	0.569173	51.9412	6.74177	2759	80	CR	LT	LC or NT	LC or NT	LC or NT	EX	LC or NT	EX	T	H	79.387	98.687	37.024	100	67.527	100	80.4375	0.75	Precipitation of the wettest month
Asclepiadaceae	Vincetoxicum creticum	0.547803	73.1115	6.38501	2320	56	EN	LT	LC or NT	EX	LC or NT	EX	EN	EX	H	H	91.968	100	46.904	100	99.08	100	89.6587	0.667	Precipitation of the wettest month
Violaceae	Viola alba subsp. cretica	0.72408	38.6066	6.45159	4550	180	CR	LT	EN	EX	VU	EX	EN	EX	H	A	99.94	100	98.369	100	99.486	100	99.6325	0.889	Precipitation seasonality
Violaceae	Viola fragrans	0.515176	38.6066	6.45159	3117	136	CR	LT	LC or NT	LC or NT	LC or NT	LC or NT	LC or NT	CR	H	H	74.123	96.334	24.07	98.618	73.007	99.947	77.6832	0.875	Continentality
Violaceae	Viola rauliniana	0.141035	40.9517	6.50911	994	28	CR	LT	EX	EX	LC or NT	EX	LC or NT	EX	H	H	100	100	86.579	100	99.211	100	97.6317	0.998	Precipitation of the wettest month
Santalaceae	Viscum album subsp. creticum	0.55853	122.937	6.89921	166	40	EN	LT	EX	EX	VU	EX	EX	EX	P	W	100	100	92.912	100	100	100	98.8187	1	Annual PET
Ulmaceae	Zelkova abelicea	0.57427	105.565	7.44134	3751	124	CR	LT	LC or NT	LC or NT	LC or NT	LC or NT	LC or NT	EX	P	W	78.893	93.331	21.355	99.929	65.484	100	76.4987	0.857	Continentality
